# Deep learning guided design of protease substrates

**DOI:** 10.1101/2025.02.27.640681

**Authors:** Carmen Martin-Alonso, Sarah Alamdari, Tahoura S. Samad, Kevin K. Yang, Sangeeta N. Bhatia, Ava P. Amini

## Abstract

Proteases, a class of enzymes that play critical roles in health and disease, exert their function through the cleavage of peptide bonds. Identifying substrates that are efficiently and selectively cleaved by target proteases is essential for studying protease activity and for harnessing their activity in protease-activated diagnostics and therapeutics. However, the vast design space of possible substrates (c.a. 20^10^ unique amino acid combinations for a 10-mer peptide) and the limited accessibility of high-throughput activity profiling tools hinder the speed and success of substrate design. We present CleaveNet, an end-to-end AI pipeline for the design of protease substrates. Applied to matrix metalloproteinases, CleaveNet enhances the scale, tunability, and efficiency of substrate design. CleaveNet generates peptide substrates that exhibit sound biophysical properties and capture not only well-established but also novel cleavage motifs. To enable precise control over substrate design, CleaveNet incorporates a conditioning tag that enables generation of peptides guided by a target cleavage profile, enabling targeted design of efficient and selective substrates. CleaveNet-generated substrates were validated experimentally through a large-scale *in vitro* screen, even in the challenging case of designing highly selective substrates for MMP13. We envision that CleaveNet will accelerate our ability to study and capitalize on protease activity, paving the way for new *in silico* design tools across enzyme classes.
