## Supplementary material for "Deep learning guided design of protease substrates": Data S1

### Sheet: summ_for paper
Substrate	Group	N-terminal mod	Sequence	C-terminal mod	Transformer Predicted MMP13 Score	In vitro Efficiency	In vitro Selectivity
DL1	Efficient generated	5FAM-G	FMPLNFTASG	G-K(CPQ2)-PEG2-G-NH2	2.45934	0.220579	0.299715
DL2	Efficient generated	5FAM-G	LGPYAMTSRG	G-K(CPQ2)-PEG2-G-NH2	2.48026	0.357962	0.971895
DL3	Efficient generated	5FAM-G	LGPLGITASG	G-K(CPQ2)-PEG2-G-NH2	2.38298	0.619633	1.09101
DL4	Efficient generated	5FAM-G	MFPLDMRGSY	G-K(CPQ2)-PEG2-G-NH2	2.31527	0.262119	1.39987
DL5	Efficient generated	5FAM-G	TAPLGIRDGT	G-K(CPQ2)-PEG2-G-NH2	2.3399	0.814841	2.46296
DL6	Efficient generated	5FAM-G	IAPLGLTASG	G-K(CPQ2)-PEG2-G-NH2	2.31099	0.982608	1.00584
DL7	Efficient generated	5FAM-G	MYPLGMQVGV	G-K(CPQ2)-PEG2-G-NH2	2.17301	0.328623	2.01114
DL8	Efficient generated	5FAM-G	HMPYELRSVR	G-K(CPQ2)-PEG2-G-NH2	2.208	0.277764	0.624967
DL9	Efficient generated	5FAM-G	QAPLAVLSGQ	G-K(CPQ2)-PEG2-G-NH2	2.24853	0.516256	1.55404
DL10	Efficient generated	5FAM-G	IMPLGMRNPI	G-K(CPQ2)-PEG2-G-NH2	2.22932	0.538058	1.19801
DL11	Efficient generated	5FAM-G	PTPYGLRTSG	G-K(CPQ2)-PEG2-G-NH2	2.09539	0.560462	1.02741
DL12	Efficient generated	5FAM-G	PMPLHMLSTG	G-K(CPQ2)-PEG2-G-NH2	2.15036	0.301025	1.0156
DL13	Efficient generated	5FAM-G	IEPLPMRDWT	G-K(CPQ2)-PEG2-G-NH2	2.2117	0.374137	1.49157
DL14	Efficient generated	5FAM-G	GEPFALRTAS	G-K(CPQ2)-PEG2-G-NH2	2.14173	0.525631	0.209847
DL15	Efficient generated	5FAM-G	VSPLAIQGRQ	G-K(CPQ2)-PEG2-G-NH2	2.05048	0.390971	1.06537
DL16	Efficient generated	5FAM-G	PVPLGVRDTA	G-K(CPQ2)-PEG2-G-NH2	2.25078	0.511293	2.68785
DL17	Efficient generated	5FAM-G	QRPLNYISMG	G-K(CPQ2)-PEG2-G-NH2	2.26053	0.26853	0.389241
DL18	Efficient generated	5FAM-G	LWPRELRAQR	G-K(CPQ2)-PEG2-G-NH2	2.18026	0.106499	1.0144
DL19	Efficient generated	5FAM-G	NRPLALTSRY	G-K(CPQ2)-PEG2-G-NH2	2.11417	0.372899	-1.24416
DL20	Efficient generated	5FAM-G	FGPYGMYSGM	G-K(CPQ2)-PEG2-G-NH2	2.19299	0.570417	0.576634
DL21	Efficient generated	5FAM-G	DMPLGLRDVQ	G-K(CPQ2)-PEG2-G-NH2	2.21032	0.178091	1.29513
DL22	Efficient generated	5FAM-G	AMPYGLIAIQ	G-K(CPQ2)-PEG2-G-NH2	2.117	0.432282	0.871223
DL23	Efficient generated	5FAM-G	RIPLGYTASG	G-K(CPQ2)-PEG2-G-NH2	2.22984	0.372769	0.798662
DL24	Efficient generated	5FAM-G	HLPMAFYAQT	G-K(CPQ2)-PEG2-G-NH2	2.06542	0.344747	1.66201
DL25	Selective generated	5FAM-G	YGPRAVTASG	G-K(CPQ2)-PEG2-G-NH2	1.77725	0.0628502	0.819783
DL26	Selective generated	5FAM-G	SGPRAFWGTA	G-K(CPQ2)-PEG2-G-NH2	1.67188	0.237658	0.617299
DL27	Selective generated	5FAM-G	TPPRAFMDGH	G-K(CPQ2)-PEG2-G-NH2	1.66515	0.305125	2.89192
DL28	Selective generated	5FAM-G	FYPRAVMDGV	G-K(CPQ2)-PEG2-G-NH2	1.77422	0.0924972	3.17543
DL29	Selective generated	5FAM-G	VAPRAFSDVG	G-K(CPQ2)-PEG2-G-NH2	1.36883	0.330788	3.13687
DL30	Selective generated	5FAM-G	PGPRSWTASG	G-K(CPQ2)-PEG2-G-NH2	1.22416	0.0449799	2.26296
DL31	Selective generated	5FAM-G	PGPRWYTASG	G-K(CPQ2)-PEG2-G-NH2	1.38223	0.074205	1.26846
DL32	Selective generated	5FAM-G	WRPSGFYDPQ	G-K(CPQ2)-PEG2-G-NH2	1.42606	0.155761	3.17543
DL33	Selective generated	5FAM-G	WGPRPFIDEG	G-K(CPQ2)-PEG2-G-NH2	1.23558	0.0666237	2.98616
DL34	Selective generated	5FAM-G	QGPRQMTGPV	G-K(CPQ2)-PEG2-G-NH2	1.69343	0.144364	1.36817
DL35	Selective generated	5FAM-G	SGPRPYWGTA	G-K(CPQ2)-PEG2-G-NH2	1.26843	0.137664	0.640095
DL36	Selective generated	5FAM-G	WAPKGMSAPA	G-K(CPQ2)-PEG2-G-NH2	2.06521	0.276737	1.928
DL37	Selective generated	5FAM-G	MQPSGFVSPY	G-K(CPQ2)-PEG2-G-NH2	1.42095	0.231113	1.84552
DL38	Selective generated	5FAM-G	TMPRPFMDGA	G-K(CPQ2)-PEG2-G-NH2	1.56289	0.107209	3.04562
DL39	Selective generated	5FAM-G	SEPRAYIDTA	G-K(CPQ2)-PEG2-G-NH2	1.62423	0.204489	3.06531
DL40	Selective generated	5FAM-G	GAPSGFRTVT	G-K(CPQ2)-PEG2-G-NH2	1.39805	0.222436	2.58592
DL41	Selective generated	5FAM-G	SAPRVMWGTG	G-K(CPQ2)-PEG2-G-NH2	1.25926	0.0555004	3.17543
DL42	Selective generated	5FAM-G	TIPYGFWGPY	G-K(CPQ2)-PEG2-G-NH2	1.11895	0.462136	2.51576
DL43	Selective generated	5FAM-G	VIPLGVKDPV	G-K(CPQ2)-PEG2-G-NH2	1.60506	0.248043	3.12829
DL44	Selective generated	5FAM-G	LQPRAWYDPA	G-K(CPQ2)-PEG2-G-NH2	1.32185	0.19983	3.04197
DL45	Selective generated	5FAM-G	VAPYGFRTAS	G-K(CPQ2)-PEG2-G-NH2	1.91577	0.560374	2.74196
DL46	Selective generated	5FAM-G	VPPRPFYGPA	G-K(CPQ2)-PEG2-G-NH2	1.32605	0.21627	2.05972
DL47	Selective generated	5FAM-G	LAPRSYWGPV	G-K(CPQ2)-PEG2-G-NH2	1.44865	0.276756	1.58646
DL48	Selective generated	5FAM-G	FAPRQMFDPG	G-K(CPQ2)-PEG2-G-NH2	1.47974	0.574343	3.088
DL49	Efficient baseline with DL predictor	5FAM-G	VAPLPMRAWL	G-K(CPQ2)-PEG2-G-NH2	2.3271	0.72761	0.857032
DL50	Efficient baseline with DL predictor	5FAM-G	LAPLGLTTSK	G-K(CPQ2)-PEG2-G-NH2	2.35193	0.81727	1.03611
DL51	Efficient baseline with DL predictor	5FAM-G	LGPYAMKAPW	G-K(CPQ2)-PEG2-G-NH2	2.24279	0.560476	0.0769918
DL52	Efficient baseline with DL predictor	5FAM-G	VRPLAMYDLV	G-K(CPQ2)-PEG2-G-NH2	2.25412	0.786605	1.58392
DL53	Selective baseline	5FAM-G	HIPRWFHSEW	G-K(CPQ2)-PEG2-G-NH2	0.883445	0	0
DL54	Selective baseline	5FAM-G	VPPVGVSAGG	G-K(CPQ2)-PEG2-G-NH2	0.982115	0	0
DL55	Selective baseline	5FAM-G	HGPRNVTDAW	G-K(CPQ2)-PEG2-G-NH2	1.10076	0	0
DL56	Selective baseline	5FAM-G	HAVSYVRDGR	G-K(CPQ2)-PEG2-G-NH2	-0.048553	0	-0.293774
DL57	Efficient training	5FAM-G	RMPLGLRAPA	G-K(CPQ2)-PEG2-G-NH2	2.18794	0.460991	-0.0719429
DL58	Efficient training	5FAM-G	WMPLGMRAGG	G-K(CPQ2)-PEG2-G-NH2	2.38639	0.286971	1.77633
DL59	Efficient training	5FAM-G	GRPADLRTAS	G-K(CPQ2)-PEG2-G-NH2	1.90446	0.126318	-0.108434
DL60	Selective training	5FAM-G	VMPSGFRGKH	G-K(CPQ2)-PEG2-G-NH2	1.29662	0.0946533	1.79365
DL61	Selective training	5FAM-G	MSPKGVTASG	G-K(CPQ2)-PEG2-G-NH2	0.178647	0.0485949	2.93725
DL62	Selective training	5FAM-G	GYPRAFSTAS	G-K(CPQ2)-PEG2-G-NH2	1.36255	0.046877	1.71396
DL63	Negative training	5FAM-G	QGRRRRPERG	G-K(CPQ2)-PEG2-G-NH2	-1.5761	0	0
DL64	Negative training	5FAM-G	TSFRMLFRKT	G-K(CPQ2)-PEG2-G-NH2	-0.849997	0	0
DL65	Negative training	5FAM-G	RTYSHLYSSS	G-K(CPQ2)-PEG2-G-NH2	-1.24245	0	0
DL66	Selective baseline with DL predictor	5FAM-G	HGPRAVTAAG	G-K(CPQ2)-PEG2-G-NH2	1.63506	0.0545093	0.507196
DL67	Selective baseline with DL predictor	5FAM-G	VAPRGFVDQG	G-K(CPQ2)-PEG2-G-NH2	1.10096	0.256951	3.04563
DL68	Selective baseline with DL predictor	5FAM-G	MMPRAFYDPG	G-K(CPQ2)-PEG2-G-NH2	1.88497	0.162724	2.63687
DL69	Selective baseline with DL predictor	5FAM-G	RAPKGFFSAG	G-K(CPQ2)-PEG2-G-NH2	1.36988	0.346359	1.75918
DL70	Efficient baseline with DL predictor	5FAM-G	PYPAAMMDIK	G-K(CPQ2)-PEG2-G-NH2	2.25396	0.280699	1.49806
DL71	Efficient baseline with DL predictor	5FAM-G	YGPYALVAGA	G-K(CPQ2)-PEG2-G-NH2	2.13779	0.242783	0.11823
DL72	Efficient baseline with DL predictor	5FAM-G	GKPLPLLAMT	G-K(CPQ2)-PEG2-G-NH2	2.18518	0.342922	-0.819756
DL73	Efficient baseline with DL predictor	5FAM-G	LFPLAMMDMT	G-K(CPQ2)-PEG2-G-NH2	2.21856	1	0.958871
DL74	Selective baseline with DL predictor	5FAM-G	MYPRAFHGWA	G-K(CPQ2)-PEG2-G-NH2	1.39056	0.181205	0.677682
DL75	Selective baseline with DL predictor	5FAM-G	VAPVGFFGWY	G-K(CPQ2)-PEG2-G-NH2	1.11872	0.222665	2.52457
DL76	Selective baseline with DL predictor	5FAM-G	SMPKGFTGSA	G-K(CPQ2)-PEG2-G-NH2	0.993386	0.0841963	2.60202
DL77	Selective baseline with DL predictor	5FAM-G	VPPVGVWAPF	G-K(CPQ2)-PEG2-G-NH2	1.07349	0.187511	0.344385
DL78	Efficient baseline	5FAM-G	IPPVALIATG	G-K(CPQ2)-PEG2-G-NH2	2.09166	0.451486	0.860348
DL79	Efficient baseline	5FAM-G	KATHAIRHKG	G-K(CPQ2)-PEG2-G-NH2	-0.721007	0	0
DL80	Efficient baseline	5FAM-G	NGPFMLHLLR	G-K(CPQ2)-PEG2-G-NH2	0.651554	0	-0.736679
DL81	Efficient baseline	5FAM-G	IFALPRTVEI	G-K(CPQ2)-PEG2-G-NH2	0.104616	0	-0.288675
DL82	Efficient baseline	5FAM-G	LGYESLWIPR	G-K(CPQ2)-PEG2-G-NH2	-0.255834	0	-0.288675
DL83	Efficient baseline	5FAM-G	SKAGHLLDEQ	G-K(CPQ2)-PEG2-G-NH2	-0.670901	0	0
DL84	Efficient baseline	5FAM-G	LVPRILIFEI	G-K(CPQ2)-PEG2-G-NH2	0.378767	0	-0.288675
DL85	Efficient baseline	5FAM-G	VHDSRMIQPA	G-K(CPQ2)-PEG2-G-NH2	-0.79613	0	0
DL86	Selective baseline	5FAM-G	HYPVAWWATG	G-K(CPQ2)-PEG2-G-NH2	0.792721	0	0
DL87	Selective baseline	5FAM-G	VAPVAVRGSG	G-K(CPQ2)-PEG2-G-NH2	1.23101	0.0399565	0.310178
DL88	Selective baseline	5FAM-G	HGPRRWQDLR	G-K(CPQ2)-PEG2-G-NH2	0.088636	0	0
DL89	Selective baseline	5FAM-G	HYPLWYTGES	G-K(CPQ2)-PEG2-G-NH2	0.806453	0.0797205	3.17543
DL90	Efficient training	5FAM-G	RVPRGLTASG	G-K(CPQ2)-PEG2-G-NH2	1.77333	0.217745	0.719794
DL91	Efficient training	5FAM-G	PQPEPLRARL	G-K(CPQ2)-PEG2-G-NH2	1.94209	0.119415	-0.626548
DL92	Selective training	5FAM-G	VMPSGFVDTA	G-K(CPQ2)-PEG2-G-NH2	1.7268	0.131823	3.17543
DL93	Selective training	5FAM-G	SVPRGVRDGY	G-K(CPQ2)-PEG2-G-NH2	0.563794	0.155825	3.17543
DL94	Negative training	5FAM-G	GTKSFHSCLG	G-K(CPQ2)-PEG2-G-NH2	-1.51916	0	0
DL95	Negative training	5FAM-G	RRRFSRTVQD	G-K(CPQ2)-PEG2-G-NH2	-1.19165	0	0
